# Loss of the E3 ubiquitin ligase TRIM67 alters the post-synaptic density proteome

**DOI:** 10.1101/2024.01.05.574385

**Authors:** Laura E. McCormick, Natalie K. Barker, Laura E. Herring, Stephanie L. Gupton

## Abstract

The E3 ubiquitin ligase TRIM67 is enriched in the central nervous system and is required for proper neuronal development. Previously we demonstrated TRIM67 coordinates with the closely related E3 ubiquitin ligase TRIM9 to regulate cytoskeletal dynamics downstream of the netrin-1 during axon guidance and axon branching in early neuronal morphogenesis. Interestingly, loss of *Trim67* impacts cognitive flexibility in a spatial learning and memory task. Despite this behavioral phenotype, it was previously uninvestigated if TRIM67 was involved in synapse formation or function. Here we demonstrate TRIM67 localizes to the post-synaptic density (PSD) within dendritic spines. Furthermore, we show that loss of *Trim67* significantly changes the PSD proteome, including changes in the regulation of the actin and microtubule cytoskeletons. Collectively, our data propose a synaptic role for TRIM67.
