## Extended Data for "Loss of the E3 ubiquitin ligase TRIM67 alters the post-synaptic density proteome"

### Sheet: Significantly Changed Proteins
Significantly Changed Proteins in the PSD-enriched fraction from Trim67-null mice
Accession	Description	Gene name	Coverage [%]	# Peptides	# Unique Peptides	# PSMs	Log2 FC	P-value
Q8K440	ATP-binding cassette sub-family A member 8-B	Abca8b	1	2	2	2	0.323102	0.00997989
Q61102	ATP-binding cassette sub-family B member 7, mitochondrial	Abcb7	28	19	19	26	-0.136253	0.0401147
Q8CBW3	Abl interactor 1	Abi1	42	21	16	53	0.0612364	0.0422773
P97717	Alpha-1B adrenergic receptor	Adra1b	9	4	4	6	-0.225422	0.0314228
Q8K2K6	Arf-GAP domain and FG repeat-containing protein 1	Agfg1	20	10	10	15	-0.129855	0.0338985
Q8K3E5	Jouberin	Ahi1	44	43	43	52	-0.185477	0.0238893
Q9JLJ2	4-trimethylaminobutyraldehyde dehydrogenase	Aldh9a1	4	2	2	2	-0.288067	0.0101337
P09242	Alkaline phosphatase, tissue-nonspecific isozyme	Alpl	44	23	23	34	0.137331	0.0302869
Q8BLB8	Ankyrin repeat domain-containing protein 34C	Ankrd34c	6	2	2	2	0.150786	0.0134676
Q80UU1	Ankyrin repeat and zinc finger domain-containing protein 1	Ankzf1	5	4	4	4	0.090412	0.0267043
Q9DCZ4	MICOS complex subunit Mic26	Apoo	51	8	8	18	-0.220747	0.0329066
B2RQE8	Rho GTPase-activating protein 42	Arhgap42	2	2	2	2	-0.335199	0.029951
Q2TA57	Aspartate beta-hydroxylase domain-containing protein 1	Asphd1	44	14	13	18	0.173943	0.0165946
P59017	Bcl-2-like protein 13	Bcl2l13	15	7	7	12	-0.211181	0.0466225
Q3TTA7	E3 ubiquitin-protein ligase CBL-B	Cblb	12	8	7	9	0.11718	0.0274884
Q9D024	Coiled-coil domain-containing protein 47	Ccdc47	48	24	24	40	0.147336	0.0149513
P29268	CCN family member 2	Ccn2	28	8	8	8	0.190573	0.0289527
P80316	T-complex protein 1 subunit epsilon	Cct5	65	36	35	74	0.0642469	0.0412922
P80317	T-complex protein 1 subunit zeta	Cct6a	64	32	26	61	0.0437494	0.0315554
P80313	T-complex protein 1 subunit eta	Cct7	53	24	24	58	0.113247	0.0206522
P42932	T-complex protein 1 subunit theta	Cct8	71	41	41	83	0.0804184	0.0170774
Q9JHU3	Cyclin-dependent kinase 20	Cdk20	5	2	1	5	-0.198912	0.0293113
P49615	Cyclin-dependent-like kinase 5	Cdk5	57	20	20	36	0.0657984	0.046726
Q7TN33	CUGBP Elav-like family member 6	Celf6	18	9	1	16	-0.161452	0.0409622
Q6AW69	Cingulin-like protein 1	Cgnl1	4	4	3	4	0.292967	0.0104558
A2AGT5	Cytoskeleton-associated protein 5	Ckap5	54	111	111	201	0.139501	0.0367402
Q9Z1Q5	Chloride intracellular channel protein 1	Clic1	12	3	3	3	0.175176	0.0429941
Q8R4N0	Citramalyl-CoA lyase, mitochondrial	Clybl	21	6	6	6	-0.275334	0.021088
Q8BMA3	Connector enhancer of kinase suppressor of ras 3	Cnksr3	10	4	3	5	-0.30198	0.0311017
Q9DC50	Peroxisomal carnitine O-octanoyltransferase	Crot	4	3	3	3	-0.264807	0.0436075
Q8BJQ9	Chondroitin sulfate N-acetylgalactosaminyltransferase 1	Csgalnact1	8	5	3	5	0.228743	0.0386435
Q8BVP5	Casein kinase I isoform gamma-2	Csnk1g2	38	17	5	25	0.273152	0.0114958
Q8VHY0	Chondroitin sulfate proteoglycan 4	Cspg4	20	32	32	35	0.0836008	0.0318668
P21460	Cystatin-C	Cst3	26	4	4	5	-0.274528	0.00732451
A2A432	Cullin-4B	Cul4b	13	11	6	14	0.115556	0.0228618
Q923B1	Lariat debranching enzyme	Dbr1	4	2	2	2	0.439425	0.000604692
Q6PGN3	Serine/threonine-protein kinase DCLK2	Dclk2	59	42	39	78	0.172496	0.0134874
P28654	Decorin	Dcn	12	5	5	5	0.169638	0.037834
A6X919	Probable C-mannosyltransferase DPY19L1	Dpy19l1	23	11	11	17	0.129467	0.0450812
A2AJQ3	Probable C-mannosyltransferase DPY19L4	Dpy19l4	4	4	4	4	0.302347	0.0200214
Q9Z188	Dual specificity tyrosine-phosphorylation-regulated kinase 1B	Dyrk1b	15	9	3	12	-0.204962	0.0413965
Q5U4C9	Dual specificity tyrosine-phosphorylation-regulated kinase 2	Dyrk2	23	12	11	13	0.231635	0.00808278
Q6PDI5	Proteasome adapter and scaffold protein ECM29	Ecpas	22	35	35	40	0.135897	0.0302815
P57776	Elongation factor 1-delta	Eef1d	67	20	18	33	0.219499	0.0317955
Q8CCS2	Transmembrane protein FAM155A	Fam155a	11	5	4	5	0.112584	0.0252371
P70377	Fibroblast growth factor 13	Fgf13	15	4	4	8	0.129143	0.0381001
Q69ZF3	Non-lysosomal glucosylceramidase	Gba2	13	10	10	10	0.245884	0.0313492
E9PVA8	eIF-2-alpha kinase activator GCN1	Gcn1	42	99	99	132	0.0881117	0.0457819
Q9Z0G0	PDZ domain-containing protein GIPC1	Gipc1	53	13	13	19	0.139918	0.025361
Q99L27	GMP reductase 2	Gmpr2	12	4	2	5	0.317176	0.00334123
Q91WG8	Bifunctional UDP-N-acetylglucosamine 2-epimerase/N-acetylmannosamine kinase	Gne	3	2	2	2	0.227791	0.0327945
Q6NXH3	Vasculin	Gpbp1	10	3	3	3	-0.172853	0.00699006
Q8VCE2	GPN-loop GTPase 1	Gpn1	5	2	2	3	-0.266368	0.00342741
Q80TI0	Protein Aster-B	Gramd1b	40	32	29	50	0.127467	0.0278277
P28798	Progranulin	Grn	25	9	9	17	0.46348	0.039982
Q60943	Interleukin-17 receptor A	Il17ra	3	2	2	2	0.300135	0.0091706
Q9JII1	Phosphatidylinositol polyphosphate 5-phosphatase type IV	Inpp5e	20	11	11	13	-0.114955	0.0192984
O89051	Integral membrane protein 2B	Itm2b	37	6	6	12	0.222272	0.0111997
Q14B80	Potassium voltage-gated channel subfamily C member 2	Kcnc2	22	9	7	11	0.0783372	0.028733
Q9JHS3	Ragulator complex protein LAMTOR2	Lamtor2	34	4	4	5	0.216994	0.00758973
Q6DVA0	LEM domain-containing protein 2	Lemd2	23	11	11	13	0.130635	0.0401549
Q99JW4	LIM and senescent cell antigen-like-containing domain protein 1	Lims1	46	11	11	13	0.110348	0.017303
Q91YK0	Leucine-rich repeat-containing protein 49	Lrrc49	31	23	22	30	0.0971817	0.029827
Q8BLK3	Limbic system-associated membrane protein	Lsamp	56	25	25	141	-0.146767	0.0502844
Q9D0E3	LysM and putative peptidoglycan-binding domain-containing protein 1	Lysmd1	58	10	9	14	-0.0498205	0.04128
Q3UTZ3	Microtubule-associated protein 11	MAP11	48	26	26	36	0.112482	0.0270815
Q91Y86	Mitogen-activated protein kinase 8	Mapk8	60	20	9	38	0.0926473	0.0143618
Q8BKH7	Target of rapamycin complex 2 subunit MAPKAP1	Mapkap1	22	12	12	13	-0.123752	0.0449185
P28574	Protein max	Max	7	1	1	2	0.844928	0.0353455
Q8C525	Protein MB21D2	Mb21d2	12	5	5	6	-0.15773	0.0485597
Q8BP48	Methionine aminopeptidase 1	Metap1	46	12	12	15	0.0920624	0.0124202
O08663	Methionine aminopeptidase 2	Metap2	59	25	25	32	0.171227	0.0167159
O89050	Muskelin	Mkln1	20	12	12	12	-0.11003	0.0487441
Q6ZQI3	Malectin	Mlec	49	13	13	26	0.165996	0.00824235
Q80UM7	Mannosyl-oligosaccharide glucosidase	Mogs	43	31	31	56	0.0752107	0.0315816
Q9JLC3	Methionine-R-sulfoxide reductase B1	Msrb1	7	1	1	3	-0.202761	0.00592755
P02802	Metallothionein-1	Mt1	33	2	1	4	0.321221	0.0475321
Q8K126	Peptide chain release factor 1, mitochondrial	Mtrf1	7	3	3	3	-0.351679	0.0248807
Q8CFC2	Myelin transcription factor 1	Myt1	2	2	1	2	-0.253878	0.0184483
Q9CYQ7	Nuclear prelamin A recognition factor	Narf	5	3	3	3	-0.188605	0.0188397
Q9CQM0	Nicolin-1	Nicn1	27	5	5	6	0.0845285	0.013997
Q9JJR9	Nuclear receptor-interacting protein 3	Nrip3	39	8	8	10	0.0787451	0.00558365
P29758	Ornithine aminotransferase, mitochondrial	Oat	6	2	2	2	-0.297415	0.0148143
Q7M750	Opalin	Opalin	22	3	3	5	-0.519303	0.0358653
P09103	Protein disulfide-isomerase	P4hb	35	19	19	27	-0.0974368	0.0337599
Q8BG58	Transmembrane prolyl 4-hydroxylase	P4htm	10	4	4	4	-0.37613	0.044468
Q8BTW9	Serine/threonine-protein kinase PAK 4	Pak4	16	8	4	13	0.220353	0.0169252
Q9EPC1	Alpha-parvin	Parva	27	10	8	16	0.106906	0.0237374
Q7TSQ8	Pyruvate dehydrogenase phosphatase regulatory subunit, mitochondrial	Pdpr	5	3	3	3	-0.32634	0.0265552
Q3UUQ7	GPI inositol-deacylase	Pgap1	36	27	27	47	0.217179	0.0191697
Q9QYT7	Phosphatidylinositol N-acetylglucosaminyltransferase subunit Q	Pigq	4	2	2	2	0.231242	0.0276245
O55176	E3 ubiquitin-protein ligase Praja-1	Pja1	47	23	20	34	0.101346	0.0460923
B2RPU2	Pleckstrin homology domain-containing family D member 1	Plekhd1	3	2	1	2	-0.144865	0.0222507
Q7TSI1	Pleckstrin homology domain-containing family M member 1	Plekhm1	5	4	4	4	-0.170346	0.0159034
P62876	DNA-directed RNA polymerases I, II, and III subunit RPABC5	Polr2l	13	1	1	2	-0.156786	0.0237248
Q8BKR5	Protein phosphatase 1 regulatory subunit 37	Ppp1r37	8	6	6	7	0.130587	0.0417377
P23298	Protein kinase C eta type	Prkch	8	5	2	7	-0.167606	0.0189272
P07146	Anionic trypsin-2	Prss2	8	1	1	3	-0.227453	0.0320264
P61290	Proteasome activator complex subunit 3	Psme3	19	4	4	4	0.23926	0.0141065
Q80U58	Pumilio homolog 2	Pum2	15	13	7	21	-0.155216	0.0147043
Q9CR50	RING finger and CHY zinc finger domain-containing protein 1	Rchy1	26	7	7	7	-0.12455	0.047733
Q9CX84	Regulator of G-protein signaling 19	Rgs19	51	8	7	11	0.129007	0.03111
Q9QUI0	Transforming protein RhoA	Rhoa	66	14	5	36	0.0983509	0.0410403
Q8BYP3	Rho-related GTP-binding protein RhoF	Rhof	56	9	9	16	0.111514	0.00198727
Q9DBU3	Serine/threonine-protein kinase RIO3	Riok3	7	5	5	5	-0.0633323	0.0363222
Q9D0L8	mRNA cap guanine-N7 methyltransferase	Rnmt	46	19	19	23	0.205862	0.0151939
P62889	60S ribosomal protein L30	Rpl30	79	11	11	44	0.1901	0.0118288
Q924D0	Reticulon-4-interacting protein 1, mitochondrial	Rtn4ip1	12	3	3	3	-0.291089	0.00981971
Q6NZL8	Signal peptide, CUB and EGF-like domain-containing protein 1	Scube1	12	9	9	10	0.126484	0.050447
P61620	Protein transport protein Sec61 subunit alpha isoform 1	Sec61a1	17	10	7	17	0.189206	0.000213148
Q62178	Semaphorin-4A	Sema4a	26	20	17	26	0.220397	0.006835
Q9EQU5	Protein SET	Set	46	10	10	16	-0.323348	0.00687305
Q9WTX5	S-phase kinase-associated protein 1	Skp1	92	20	20	59	0.240327	0.0300097
Q91VE0	Long-chain fatty acid transport protein 4	Slc27a4	55	42	40	70	0.0796512	0.0399018
Q9R1B9	Slit homolog 2 protein	Slit2	22	29	27	32	0.0978714	0.0483385
Q62445	Transcription factor Sp4	Sp4	3	2	2	2	0.360763	0.00298268
Q8BWU1	Shadow of prion protein	Sprn	18	1	1	3	-0.594638	0.0185389
Q64337	Sequestosome-1	Sqstm1	32	10	10	14	0.0909517	0.0294028
Q9WUP4	Polyprenol reductase	Srd5a3	5	2	2	2	0.236421	0.0268049
Q9DBG7	Signal recognition particle receptor subunit alpha	Srpra	47	31	31	42	0.126123	0.0322811
Q9CQ26	STAM-binding protein	Stambp	31	12	12	22	-0.128149	0.0490829
Q3TDQ1	Dolichyl-diphosphooligosaccharide--protein glycosyltransferase subunit STT3B	Stt3b	19	18	16	32	0.136119	0.0234243
O35526	Syntaxin-1A	Stx1a	66	19	15	42	-0.126372	0.00663586
Q9R0N8	Synaptotagmin-6	Syt6	32	16	14	19	0.245516	0.0345874
Q9D0R2	Threonine--tRNA ligase 1, cytoplasmic	Tars1	39	24	22	30	0.0883335	0.0218236
Q60949	TBC1 domain family member 1	Tbc1d1	7	8	8	8	0.127599	0.0413894
P11983	T-complex protein 1 subunit alpha	Tcp1	68	33	33	63	0.0932747	0.00347937
Q69ZU6	Thrombospondin type-1 domain-containing protein 7A	Thsd7a	34	48	47	76	0.142859	0.0166667
P39876	Metalloproteinase inhibitor 3	Timp3	9	2	2	2	0.224338	0.00157389
Q9D938	Transmembrane protein 160	Tmem160	16	2	2	6	-0.320408	0.02233
Q810L4	Transmembrane protein 39B	Tmem39b	4	2	2	2	0.166842	0.0329077
O70479	BTB/POZ domain-containing adapter for CUL3-mediated RhoA degradation protein 2	Tnfaip1	11	4	1	5	0.319758	0.0317335
Q9JLL3	Tumor necrosis factor receptor superfamily member 19	Tnfrsf19	7	3	3	3	0.262535	0.0398933
Q9CRB6	Tubulin polymerization-promoting protein family member 3	Tppp3	54	10	10	10	-0.24474	0.0435946
Q5NCF2	Trafficking protein particle complex subunit 1	Trappc1	32	4	4	6	0.21293	0.039366
O55013	Trafficking protein particle complex subunit 3	Trappc3	44	8	8	15	0.17443	0.0340507
Q9D289	Trafficking protein particle complex subunit 6B	Trappc6b	52	9	9	14	0.173148	0.0161224
Q922J6	Tetraspanin-2	Tspan2	5	1	1	2	-0.194346	0.035621
Q9ERD7	Tubulin beta-3 chain	Tubb3	83	37	13	309	-0.0972022	0.0480302
P83887	Tubulin gamma-1 chain	Tubg1	39	13	1	18	-0.335513	0.00772538
Q8BGG7	Ubiquitin-associated and SH3 domain-containing protein B	Ubash3b	31	22	22	28	0.157665	0.0236839
Q3U1V6	Ubiquitin-conjugating enzyme E2 variant 3	Uevld	18	9	8	12	-0.19478	0.0279667
Q5DU02	Ubiquitin carboxyl-terminal hydrolase 22	Usp22	11	5	5	5	0.124436	0.0146786
Q9WV55	Vesicle-associated membrane protein-associated protein A	Vapa	78	27	26	100	0.0735919	0.0254943
Q9Z1Q9	Valine--tRNA ligase	Vars1	41	43	43	69	0.0904974	0.0454589
A9Z1V5	von Willebrand factor A domain-containing protein 5B1	Vwa5b1	4	4	4	4	-0.155463	0.0433342
P68510	14-3-3 protein eta	Ywhah	70	21	14	95	0.206213	0.0156619
Q9EQB9	Zinc finger protein 287	Znf287	4	2	1	3	0.337078	0.00460372

### Sheet: GO Analysis Categories
Gene Ontology Analysis - Biological Processes
Peptidyl-amino acid modification
Accession	Description	Gene name	Coverage [%]	# Peptides	# Unique Peptides	# PSMs	Log2FC	P-value
Q5DU02	Ubiquitin carboxyl-terminal hydrolase 22	Usp22	11	5	5	5	0.124436	0.0146786
Q9Z188	Dual specificity tyrosine-phosphorylation-regulated kinase 1B	Dyrk1b	15	9	3	12	-0.204962	0.0413965
Q5U4C9	Dual specificity tyrosine-phosphorylation-regulated kinase 2	Dyrk2	23	12	11	13	0.231635	0.00808278
A6X919	Probable C-mannosyltransferase DPY19L1	Dpy19l1	23	11	11	17	0.129467	0.0450812
Q9R0N8	Synaptotagmin-6	Syt6	32	16	14	19	0.245516	0.0345874
O08663	Methionine aminopeptidase 2	Metap2	59	25	25	32	0.171227	0.0167159
Q2TA57	Aspartate beta-hydroxylase domain-containing protein 1	Asphd1	44	14	13	18	0.173943	0.0165946
Q8BVP5	Casein kinase I isoform gamma-2	Csnk1g2	38	17	5	25	0.273152	0.0114958
Q91Y86	Mitogen-activated protein kinase 8	Mapk8	60	20	9	38	0.0926473	0.0143618
P49615	Cyclin-dependent-like kinase 5	Cdk5	57	20	20	36	0.0657984	0.046726
P23298	Protein kinase C eta type	Prkch	8	5	2	7	-0.167606	0.0189272
A2AJQ3	Probable C-mannosyltransferase DPY19L4	Dpy19l4	4	4	4	4	0.302347	0.0200214
P28654	Decorin	Dcn	12	5	5	5	0.169638	0.037834
Q3TTA7	E3 ubiquitin-protein ligase CBL-B	Cblb	12	8	7	9	0.11718	0.0274884
P09103	Protein disulfide-isomerase	P4hb	35	19	19	27	-0.0974368	0.0337599
Q8BG58	Transmembrane prolyl 4-hydroxylase	P4htm	10	4	4	4	-0.37613	0.044468
Q6PGN3	Serine/threonine-protein kinase DCLK2	Dclk2	59	42	39	78	0.172496	0.0134874
Microtubule Polymerization/Depolymerization
Accession	Description	Gene name	Coverage [%]	# Peptides	# Unique Peptides	# PSMs	Log2FC	P-value
P70377	Fibroblast growth factor 13	Fgf13	15	4	4	8	0.129143	0.0381001
P29268	CCN family member 2	Ccn2	28	8	8	8	0.190573	0.0289527
Q9ERD7	Tubulin beta-3 chain	Tubb3	83	37	13	309	-0.0972022	0.0480302
Q9QUI0	Transforming protein RhoA	Rhoa	66	14	5	36	0.0983509	0.0410403
A2AGT5	Cytoskeleton-associated protein 5	Ckap5	54	111	111	201	0.139501	0.0367402
P83887	Tubulin gamma-1 chain	Tubg1	39	13	1	18	-0.335513	0.00772538
Negative Regulation of Ras protein signal transduction
Accession	Description	Gene name	Coverage [%]	# Peptides	# Unique Peptides	# PSMs	Log2FC	P-value
Q8BKH7	Target of rapamycin complex 2 subunit MAPKAP1	Mapkap1	22	12	12	13	-0.123752	0.0449185
P97717	Alpha-1B adrenergic receptor	Adra1b	9	4	4	6	-0.225422	0.0314228
O70479	BTB/POZ domain-containing adapter for CUL3-mediated RhoA degradation protein 2	Tnfaip1	11	4	1	5	0.319758	0.0317335
B2RQE8	Rho GTPase-activating protein 42	Arhgap42	2	2	2	2	-0.335199	0.029951
Q9CQ26	STAM-binding protein	Stambp	31	12	12	22	-0.128149	0.0490829
Cerebral Cortex Migration
Accession	Description	Gene name	Coverage [%]	# Peptides	# Unique Peptides	# PSMs	Log2FC	P-value
P70377	Fibroblast growth factor 13	Fgf13	15	4	4	8	0.129143	0.0381001
P28654	Decorin	Dcn	12	5	5	5	0.169638	0.037834
P49615	Cyclin-dependent-like kinase 5	Cdk5	57	20	20	36	0.0657984	0.046726
Q9QUI0	Transforming protein RhoA	Rhoa	66	14	5	36	0.0983509	0.0410403
Q9R1B9	Slit homolog 2 protein	Slit2	22	29	27	32	0.0978714	0.0483385
Binding of Sperm to Zona Pellucida
Accession	Description	Gene name	Coverage [%]	# Peptides	# Unique Peptides	# PSMs	Log2FC	P-value
P11983	T-complex protein 1 subunit alpha	Tcp1	68	33	33	63	0.0932747	0.00347937
P42932	T-complex protein 1 subunit theta	Cct8	71	41	41	83	0.0804184	0.0170774
P80317	T-complex protein 1 subunit zeta	Cct6a	64	32	26	61	0.0437494	0.0315554
P80313	T-complex protein 1 subunit eta	Cct7	53	24	24	58	0.113247	0.0206522
P80316	T-complex protein 1 subunit epsilon	Cct5	65	36	35	74	0.0642469	0.0412922
Positive regulation of establishment of protein localization to telomere
Positive regulation of telomere mainenance via telomerase
Accession	Description	Gene name	Coverage [%]	# Peptides	# Unique Peptides	# PSMs	Log2FC	P-value
P11983	T-complex protein 1 subunit alpha	Tcp1	68	33	33	63	0.0932747	0.00347937
P42932	T-complex protein 1 subunit theta	Cct8	71	41	41	83	0.0804184	0.0170774
P80317	T-complex protein 1 subunit zeta	Cct6a	64	32	26	61	0.0437494	0.0315554
P80313	T-complex protein 1 subunit eta	Cct7	53	24	24	58	0.113247	0.0206522
P80316	T-complex protein 1 subunit epsilon	Cct5	65	36	35	74	0.0642469	0.0412922
